# Transcriptome profiling of the ventral pallidum reveals a role for pallido-thalamic neurons in cocaine reward

**DOI:** 10.1101/2021.10.20.465105

**Authors:** Michel Engeln, Megan E. Fox, Ramesh Chandra, Eric Y. Choi, Hyungwoo Nam, Houman Qadir, Shavin S. Thomas, Victoria M. Rhodes, Makeda D. Turner, Rae J. Herman, Cali A. Calarco, Mary Kay Lobo

**Affiliations:** Department of Anatomy and Neurobiology, University of Maryland School of Medicine, Baltimore, MD, USA; University of Bordeaux, CNRS, INCIA, UMR 5287, F-33000 Bordeaux, France; Department of Anesthesiology & Perioperative Medicine, Penn State College of Medicine, Hershey, PA, USA

**Author notes:** Address Correspondence to Mary Kay Lobo, 20 Penn St, HSFII Building, Rm 265, Baltimore, MD 21201, USA, Or Michel Engeln, Institut de Neuroscience Cognitives et Intégratives d’Aquitaine - UMR 5287, 146 rue Léo Saignat, Zone Nord - Bat 1A - 3e étage, 33076 Bordeaux cedex, France. Funding: This work was funded by NIH grants R01MH106500, R01DA038613, R01DA047843 and Israel-US Binational Science Foundation 201725 (to MKL), K99DA050575 (to MEF), F31DA052967 (to EC), T32DK098107 and F32DA052966 (to CAC).

## Abstract

Psychostimulant exposure alters the activity of ventral pallidum (VP) projection-neurons. However, the molecular underpinnings of these circuit dysfunctions are unclear. We used RNA-sequencing to reveal alterations in the transcriptional landscape of the VP that are induced by cocaine self-administration in mice. We then probed gene expression in select VP neuronal subpopulations to isolate a circuit associated with cocaine intake. Finally, we used both overexpression and CRISPR-mediated knockdown to test the role of a gene target on cocaine-mediated behaviors as well as dendritic spine density. Our results showed that a large proportion (55%) of genes associated with structural plasticity were changed 24 hours following cocaine intake. Among them, the transcription factor Nr4a1 (Nuclear receptor subfamily 4, group A, member 1, or Nur77) showed high expression levels. We found that the VP to mediodorsal thalamus (VP→MDT) projection neurons specifically were recapitulating this increase in Nr4a1 expression. Overexpressing Nr4a1 in VP→MDT neurons enhanced drug-seeking and drug-induced reinstatement, while Nr4a1 knock down prevented self-administration acquisition and subsequent cocaine-mediated behaviors. Moreover, we showed that Nr4a1 negatively regulated spine dynamics in this specific cell subpopulation. Together, our study identifies for the first time the transcriptional mechanisms occurring in VP in drug exposure. Our study provides further understanding on the role of Nr4a1 in cocaine-related behaviors and identifies the crucial role of the VP→MDT circuit in drug intake and relapse-like behaviors.
