## Supplementary Table 2 for "Transcriptome profiling of the ventral pallidum reveals a role for pallido-thalamic neurons in cocaine reward"

### Sheet: qRT-PCR primer sequences
	Gene name	Forward sequence	Reverse sequence
	Gapdh	AGGTCGGTGTGAACGGATTTG	TGTAGACCATGTAGTTGAGGTCA
	Nr4a1	TCACCCATGTGCCTTTAAGC	CCCCAGGTCTTGAGTTCTCT
	Gabrq	CCATCAAAATCCACAGCCGA	CTTGCTTCTTGCACACACCT
	Kcnk9	GGTGGCTGACAAGGTTTCG	CCACCCACACTTCAGTACC
	Kcnc2	TGCTACAATGCATGACTGCC	AGCTGGCTTGTTTTCCCTAAC
	NgfR	TTGCTTGCTGTTGGAATGAG	AAATACCACCGAGCACAAGG
	Plk2	TAGAGAAGTCGGACAGGTGG	CACGACAGGTATCTCAGGGAA
	Camk1g	GATTAGCTTCCCACTGCACG	GAGAGAAGGCTCACAGTCCA
	Pnoc	CGTACAGCATGTGTCCACTC	AGCAACAGGATCATGGTGAGA
	Dlgap2	GGACGGATGCTCCAATTCCT	TAAGTCAGGGCTCACCAAGC
	Actn1	TCATTATTTTCAGCTCAGCCACC	TTTTGTAAACTGTCACTTTGTGGG
	Synpr	AAGCAGCTTGATGAGACTCAAA	GCTTGCCCACTAAGATGCAA
	Wfs1	GATCGAACAGGACTGGCGTA	CTTCACAGCAACATGCACCA
	Elfn1	AGCCTGTGAGACTCTAGTGG	GAGGGACCACACAATGTTTCC
	Rgs14	GGGGTGGCTAACTGTTCTCT	CCAAAGTCACCCGTTTGTGT
	Cobl	AAGCCTCACACCTCACAGAT	CTCAGAGGGTCAAGTAGGGC

### Sheet: NanoString amplification primer
	Gene Name	Probe NSID	FWD Seq	REV Seq
	Aars	NM_146217.4:716	TGGGCAAGGATGTCTACCA	CCAAACTCCTGGGTAAGAAGT
	Actn1	NM_134156.2:2688	AACCGCTTGGGGGTAGTG	CCAGCCAGGATCTTGAAGG
	Adora2a	NM_009630.3:920	CCCATGCTGGGCTGG	TTCATGGGTACCACGTCC
	Atp5pb	NM_009725.3:704	CCACCTCTTCCTGAATATGGA	GCTAAGTCCAGTTCCAAGCAC
	Calb1	NM_009788.4:343	AGAGAGATGATGGAAAAATAGGAA	AAGTCTTCATGAATTCCTCGC
	Camk1g	NM_144817.2:818	GAATCAAAGCTTTTTGAGAAGATCA	TTGGGTCCTTCTCCAGCA
	Camk2n1	NM_025451.2:3260	TGGGATGAAGATGCAGACAG	GATGGAGATGGGCAGAGC
	Chat	NM_009891.2:584	CAGCCAATTGGGTCTCTGA	TTGGAAGTGCTGCCGAG
	Chrna4	NM_015730.5:2875	GCGAAGCCCCTTCAATGT	GGGTGAGGCACCCCTAAG
	Dbn1	NM_019813.4:2570	TATTTTGCACGAAATTTAAAACAT	CCAGGTGGGTCTGATAATTCC
	Dlg4	NM_001109752.1:1866	GGTTCTGAGCTATGAGACGG	GTCGGGGAACTCGGAGAG
	Drd1	NM_010076.3:1785	CCGGCCTTATCGGTCATA	CCCTAGGGAACTCATAGCTTCA
	Drd2	NM_010077.2:630	AACACAGACCAGAATGAGTGTATCA	GCTTGCGGAGAACGATGT
	Gabra1	NM_010250.4:905	TCACAAGAATTTTGGACCGA	TCCGAAACTGGTGACGAAA
	Gabrb2	NM_008070.3:4335	TGCTTATGACCAGCAAACAGA	GGAGTCAGTGTTCTCTACCTACGTG
	Gabrg1	NM_010252.4:385	TGTAAAAGCGAACCCGATG	TTTCCCAGATGCAGGGTT
	Gabrq	NM_020488.1:865	TTCTCTCCTGGATATCATTTTGG	GGGGAGTTTATCCCGCAT
	Gad1	NM_008077.4:746	GGTTGACTGTAGAGACACCCTG	GCAGTCGATGTCAGCCATT
	Gal	NM_010253.3:526	TCCTGAGACCATGTCCACTG	CAGCTTCAAAGCAGAGAACAGA
	Gphn	NM_145965.2:1212	TGGACAAAGCCTTCATTACAG	GGTTGTCTTTTGCATATACATCTTG
	Gria2	NM_001039195.1:300	TTTCGACCTCAAAATGCAGA	GCATTTCCAAGAAAAGTAGAGCA
	Grin1	NM_008169.2:492	GCCATACAGATGGCCCTG	CAGGGGTGGGAGTGAAGT
	Grin2b	NM_008171.3:6340	TTGGGGAAAGCTCTTCGT	AAACATCCCCCTTTCTCACT
	Hsp90ab1	NM_008302.3:1354	GCTGGCTGAGGACAAGGA	GAGCTCAGAGAGGCGGC
	Kcnh2	NM_013569.2:3254	TGACAGAGGATGGGGAGAA	GGTACTGGCGCCCCC
	Map2	NM_008632.2:1000	TCCCTCCCAAGACCTTCC	GGTCCGTCGTGCTGAAGA
	Mef2c	NM_001170537.1:4341	CAAAATAAAGACATCAACCATTTCA	GACCATGCAAACAGATGTGC
	Nefh	NM_010904.3:3384	AGGCCACCAAGGGAGAGA	CGGAGGGAAAGGAAGAAA
	Ngfr	NM_033217.3:1995	CCACCCAACAACAGGGAG	GGCAGACGTCGTTTCCAG
	Nr2f2	NM_009697.3:3775	GCCCTCCCTGACAATACTTTT	TGAACCAGAACTGAGCATCAA
	Nr4a1	NM_010444.1:1315	GAAGATGCCGGTGACGTG	CTCCTGGGCAAAGCTCAA
	Penk	NM_001002927.2:1010	TGAAGCGCTTTGCTGAGTC	GGGCTTCAGAACCGCATA
	Plk2	NM_152804.1:2210	CGGACCTCATGGGACTCTT	CAGCAGGCCACAGAGGAA
	Pnoc	NM_001205075.1:332	GTCAGCCTCCCGATTCC	GGTGAGGCAGTCCCTGG
	Pum1	NM_001159605.1:1433	AGTGAATTCTGCTCTTGCCTT	CATTCACCACAAGGGCAC
	Pvalb	NM_013645.3:60	CAAGAAGGCGATAGGAGCC	GGAACACCTTCTTCACCTCA
	Rac1	NM_009007.2:1045	AAAAATTGCCAAAATACCTTCTG	GGCTCCAGAAGCTGCG
	Rap1a	NM_145541.4:695	GCAGCAGCTCTGAGCCA	GGGAACTTGTGCAAACCAA
	Rap1gap	NM_001081155.2:502	CACAGCCCGAATCTACCG	TCCTGATCCCCGATGACA
	Rap2a	NM_029519.3:785	GATGACCCATGCTGTTCTG	TGCAGTGCAGTAGACAAGGT
	Rapgef2	NM_001099624.2:5580	GGGTTTTAGAGCTTTTTGTTTTT	GGTGCCAATCCAACAAGG
	Rasgrf1	NM_011245.2:158	ACGAGGGGCATTCGGA	CAGCAGTCCCAGGGTCAC
	Rhoa	NM_016802.4:1885	CCCGCCTGAGGCAGTTAT	TCTGGGAGGCAACTTGGA
	Sipa1l1	NM_172579.3:6658	AATTAGGAAAAGCTAACAGCAGC	CTCCACACTGCGACATGC
	Slc17a6	NM_080853.3:2825	GTAGGTATTCGTTGGACCCAT	TGCAGTTTGCATGATCCAG
	Slc17a7	NM_182993.2:530	GCTCCTTTTTCTGGGGCT	TTTAGGGTGGAGGTAGCCA
	Slc24a4	NM_172152.2:1320	CCCCGCTGGGAGAAGTT	ATCGGGGATCCCAAGTGT
	Slc32a1	NM_009508.2:2616	CCCCGTTTGCCTGCC	CATTTCATCTTATTCACCACGAG
	Slc6a1	NM_178703.4:1865	GGTGGAAGCTGTGCTGGT	CCCCACTTGGGGAAAACA
	Slc6a11	NM_172890.3:1945	GGCTCCAACCTTCCTTCC	GGCCGGCTGGGAGTTA
	Slc6a9	NM_008135.4:628	GGCGTGGGCTATGGTATG	AGCACGTGCGTCATGGA
	Syn1	NM_013680.3:2930	TGCTTGGCATATGTGGTCC	GGCAAGTCCAGGCAAGG
	Syngap1	NM_001281491.1:1898	CCTGGCCAACTTTTCCAA	CCAGGTTGGATATCTCATACAAGAA
	Synpr	NM_001163032.1:692	CGCGAAAACAACCGGG	CTTTGACATCAGACAGTCCTTTT
	Tac1	XM_006505028.1:616	AGCGGGATGCTGGACAT	GCATCGCGCTTCTTTCAT
	Tac2	NM_001199971.1:468	GCTAGCGTGGGACCAAAG	TCGGTGGGAGTGTCTGGT

### Sheet: NanoString target sequences
	Gene name	Accession	Position	Target Sequence	Housekeeping gene
	Aars	NM_146217.4	717-816	GTCTACCACCACACTTTCTTTGAGATGCTGGGCTCCTGGTCTTTTGGGGACTATTTCAAGGAATTGGCATGTAAGATGGCCCTGGAACTTCTTACCCAGG	HK
	Actn1	NM_134156.2	2689-2788	CTTGGGGGTAGTGACGTTCCAGGCCTTCATCGACTTTATGTCCCGAGAGACGGCAGATACTGATACTGCAGATCAGGTCATGGCTTCCTTCAAGATCCTG
	Adora2a	NM_009630.3	921-1020	CCCATGCTGGGCTGGAACAACTGCAGTCAGAAAGATGAGAACTCCACAAAGACCTGCGGCGAGGGCCGGGTGACCTGTCTGTTTGAGGACGTGGTACCCA
	Atp5pb	NM_009725.3	705-804	CTGAATATGGAGGAAAAGTGCGTCTTGGGCTGATTCCTGAGGAATTTTTCCAGTTCCTTTACCCTAAGACTGGTGTAACAGGACCTTATGTGCTTGGAAC	HK
	Calb1	NM_009788.4	344-443	ATGGAAAAATAGGAATTGTAGAGTTGGCTCACGTCTTACCCACAGAAGAGAATTTCTTGCTGCTCTTTCGATGCCAGCAACTGAAGTCCTGCGAGGAATT
	Camk1g	NM_144817.2	819-918	TTTGAGAAGATCAAAGAGGGTTACTACGAGTTTGAGTCTCCGTTCTGGGATGACATTTCTGAGTCAGCCAAGGATTTTATTTGCCATCTGCTGGAGAAGG
	Camk2n1	NM_025451.2	3261-3360	TGAAGATGCAGACAGACTGGCTCTGTTCCGGCTTCAACGGTTGTCCTTCAGCCTTTAAAAGTCCTTGTGTTGGTGTGTCTTCCGCAAGCTCTGCCCATCT
	ChAT	NM_009891.2	585-684	TTGGGTCTCTGAATACTGGCTGAATGACATGTATCTAAACAACCGCCTGGCCCTGCCAGTCAACTCTAGCCCTGCTGTGATCTTTGCTCGGCAGCACTTC
	Chrna4	NM_015730.5	2876-2975	CCTTCAATGTTGTAGAATAGCGTGAGCTGCCAAGAGACTTCTAAGCAAAACAGGCTCTGTGACTCATTTTTCGAGGGCCATCGACCAAGTCTTAGGGGTG
	Dbn1	NM_019813.4	2571-2670	CGAAATTTAAAACATGGCAATAAATGGCTCGTGGGCTCTGGCTCCCTGGGACCCTTCCCCTTCTCTTTACCCTCGCTGCTTGGTCAGAAGGAATTATCAG
	Dlg4	NM_001109752.1	1867-1966	CTGAGCTATGAGACGGTGACGCAGATGGAAGTGCACTACGCTCGCCCCATCATCATCCTTGGGCCTACCAAAGACCGTGCCAACGATGATCTTCTCTCCG
	Drd1	NM_010076.3	1786-1885	TATTGGACTATGACACCGATGTCTCTCTAGAAAAGATCCAACCCGTTACCCACAGCGGACAGCATTCAACCTGAATATTGGGTTCTCATCTCTGAAGCTA
	Drd2	NM_010077.2	631-730	GAATGAGTGTATCATTGCCAACCCTGCCTTCGTGGTCTACTCCTCCATCGTCTCGTTCTACGTGCCCTTCATCGTCACCCTGCTGGTCTATATCAAAATC
	Gabra1	NM_010250.4	906-1005	AAGAATTTTGGACCGACTGCTGGACGGTTATGACAATCGTCTGAGACCAGGTTTGGGAGAGCGTGTAACTGAAGTGAAGACCGACATTTTCGTCACCAGT
	Gabrb2	NM_008070.3	4336-4435	GCAAACAGATTTCTGGTCTAACTTAATGCAGAGAAAAGATGGGACCTTGCAATCAGTGCCCTAGAGTGAACCATATGTTGACATTCAATATCCACGTAGG
	Gabrg1	NM_010252.4	386-485	AAAAGCGAACCCGATGGGTTCTGGGAAAGCCTTCCTCTTCTCTCCTTCTCTCCTGTGGAGTCAAACTAGAGGAGTGAGGTTGATATTCTTGTTACTAACC
	Gabrq	NM_020488.1	866-965	CTGGATATCATTTTGGATGAACTATGATTCCTCTGCAGCCAGGGTAACTATTGGACTAACTTCGATCCTTGTCCTGACTACCATCGACTCACATATGCGG
	Gad1	NM_008077.4	747-846	AGAGACACCCTGAAGTACGGGGTTCGCACAGGTCACCCTCGATTTTTCAACCAGCTCTCTACTGGTTTGGATATCATTGGTTTAGCTGGTGAATGGCTGA
	Gal	NM_010253.3	527-626	TGTCCACTGTGCACGTGTGTCCTGTGCTGTAATTTAAAGTCATTCTAGGCTAAGAAGAATCTTCTGCCAACTCCTCAAGCCAATCGTCTGTTCTCTGCTT
	Gphn	NM_145965.2	1213-1312	AAAGCCTTCATTACAGTCCTGGAGATGACTCCGGTGCTTGGTACAGAAATCATCAATTACCGAGATGGAATGGGGCGAGTCCTTGCTCAAGATGTATATG
	Gria2	NM_001039195.1	301-400	GACCTCAAAATGCAGAGGATCTAATTTGCTGAGGAAAACGGTCAAAGAAGGAAAAGGAGGAAAGGGAAACGAGGGGATATTTTGTGGATGCTCTACTTTT
	Grin1	NM_008169.2	493-592	ACAGATGGCCCTGTCAGTGTGTGAGGACCTCATCTCTAGCCAGGTCTACGCTATCCTAGTTAGTCACCCGCCTACTCCCAACGACCACTTCACTCCCACC
	Grin2b	NM_008171.3	6341-6440	GGGAAAGCTCTTCGTATAAGGCTTTGTGAAAGAGCCATTACAGTAGGGTGAGAGAGGGGGATGTTTTTAGTCATTAACGGTAGGGTTAGTGAGAAAGGGG
	Hsp90ab1	NM_008302.3	1355-1454	TGAGGACAAGGAGAACTACAAGAAGTTCTATGAGGCCTTCTCCAAAAATTTAAAGCTTGGAATTCATGAAGATTCCACTAACCGACGCCGCCTCTCTGAG	HK
	Kcnh2	NM_013569.2	3255-3354	AGAGGATGGGGAGAAAAGTGACACCTGTAATCCCTTGTCAGGTGCCTTCTCTGGGGTGTCCAATATTTTCAGCTTCTGGGGGGACAGTCGGGGGCGCCAG
	Map2	NM_008632.2	1001-1100	TCCCAAGACCTTCCTCCATCCTCCCTCCTCGCAGGGGTGTATCAGGAGACAGGGAGGAGAACTCTTTCTCTCTGAATAGCTCCATCTCTTCAGCACGACG
	Mef2c	NM_001170537.1	4342-4441	TTCTACTACTAAAGGTATCAATGGAACATGAAGACGAGTATTTAGGCAGAAGCAAAACAGGAAACCATCCTTACAAACATGCTTACCTGCACATCTGTTT
	Nefh	NM_010904.3	3385-3484	CACCAAGGGAGAGAAGTAAGAGAACAAGAGAAACACCCAGAATAGCCAAAGAAACTCAGGACGGTCCCAGTACTCAGGGGTCGGCGTAATAAATTTTATT
	NgfR	NM_033217.3	1996-2095	AACAGGGAGATCAATTGTAGGCTGACACACTCCTTTCTGAATGAGGGCGTCAAGTGCTTGTTGGCAGGGATGGAGTGACTTTCAGGGAAACATCTGGAAA
	Nr2f2	NM_009697.3	3776-3875	GACAATACTTTTACCATGTTGTGGTTTAATCTTAAAACGGGGGAGGGGGCTGGTGACAGAGGTGAAAGAAAGGAGATCAGTTTGCCAAGTGCATTCAACT
	Nr4a1	NM_010444.1	1316-1415	ATGCCGGTGACGTGCAACAATTTTATGACTTGCTCTCTGGTTCCCTGGACGTTATCCGAAAGTGGGCAGAAAAAATCCCTGGCTTCATTGAGCTTTGCCC
	Penk	NM_001002927.2	1011-1110	CGCTTTGCTGAGTCTCTGCCCTCCGATGAAGAAGGCGAAAATTACTCGAAAGAAGTTCCTGAGATAGAGAAAAGATACGGGGGCTTTATGCGGTTCTGAA
	Plk2	NM_152804.1	2211-2310	GGGACTCTTTTCCACTGTGAGATCAACAGGGAAGCCAGCGGAAAGATACAGAGCATGTTAGAGAAGTCGGACAGGTGGTGGTACGAATACAATTCCTCTG
	Pnoc	NM_001205075.1	333-432	CAGCCTCCCGATTCCCACTGCTGCACCATGAAAATCCTCTTTTGTGACGTTCTGCTGCTCAGCCTGCTCTCCAGCGTGTTCAGCAGCTGTCCCAGGGACT
	Pum1	NM_001159605.1	1434-1533	TTCTGCTCTTGCCTTTGGACAAGGATTGGCTGCAGGTATGCCAGGTTATCCAGTCTTGGCACCTGCTGCTTACTATGACCAAACTGGTGCCCTTGTGGTG	HK
	Pvalb	NM_013645.3	61-160	GAAGGCGATAGGAGCCTTTGCTGCTGCAGACTCCTTCGACCACAAAAAGTTCTTCCAGATGGTGGGCCTGAAGAAAAAGAACCCGGATGAGGTGAAGAAG
	Rac1	NM_009007.2	1046-1145	GCCAAAATACCTTCTGAACTAAGTTGCGTTGTGCTGAGAACACCTAAGCACTAAACTCTCTTGAGAGACTTCTGTTGCTAAGAAGACCGCAGCTTCTGGA
	Rap1a	NM_145541.4	696-795	CAGCTCTGAGCCAGATTACAGAAATGAAGAACTGTTGCCTAATTGGAAAGTGCCAGCATTCCAGACTTCAAAAACGAAATCTGAAGAGGCTTCTCCTGTT
	Rap1gap	NM_001081155.2	503-602	TCTACCGGAAGCACTTTCTGGGCAAGGAGCACTTCAATTACTATTCACTGGACACTGCTCTCGGCCACCTGGTATTCTCGCTCAAGTATGATGTCATCGG
	Rap2a	NM_029519.3	786-885	GACCCATGCTGTTCTGCCTGTAACATACAATAGCATCCGAACATGGCTGCCCCGGACAGGATTCGTCTAGGCTCGTAGGCAACAGTAACCTTGTCTACTG
	Rapgef2	NM_001099624.2	5581-5680	TTATAACTGGATAGCATTGCAGTGAGGCAGCTTGGGGTGTTGGAGCGAATGCCAGCTGTTTGTACTGCTCTTTCAAGACAGCCTCCCCTTGTTGGATTGG
	Rasgrf1	NM_011245.2	159-258	CGAGGGGCATTCGGATGCCTCTCTGAGATGTAAGTGCGTAGCAGTCTCTCAGGCCTTCTAGCATCATGCAGAAAGCCATCCGGCTTAACGATGGCCACGT
	RhoA	NM_016802.4	1886-1985	CCTGAGGCAGTTATACTTTGGAGGTGGCATAGCCTTTCTCACCTGGACTGCAGGGTCTGGCTCTAAGTCACAGTGCTCCTTTCTCCACACTGTATCCAAG
	Sipa1l1	NM_172579.3	6659-6758	AAAAGCTAACAGCAGCAAATGTTAAACCGCGAGTTTAATCCCTGCCTGTTTGGAGCAATGCCTAAAACAAAATGGGCTTTTGGAACCTGCATGTCGCAGT
	Slc17a6	NM_080853.3	2826-2925	TATTCGTTGGACCCATCACCATTTTAGAGAGCACAACTACAACAGTTGGCACATGTCATCCTACAGAAGTTAGGAAGCCAAAGCTACTGGATCATGCAAA
	Slc17a7	NM_182993.2	531-630	TTTCTGGGGCTACATTGTCACTCAGATTCCTGGAGGATTTATCTGCCAAAAATTCGCAGCCAACAGGGTCTTTGGCTTTGCCATTGTGGCTACCTCCACC
	Slc24a4	NM_172152.2	1321-1420	GAAGTTCTTCATGGTCACCTTCATCACGGCCACTCTGTGGATTGCCGTGTTCTCCTACCTCATGGTGTGGCTGGTGACTATTATTGGATACACACTTGGG
	Slc32a1	NM_009508.2	2617-2716	CCCGTTTGCCTGCCGGTTTTCAGGAACCCAAACTCATCTTGTGCAATGTATCCGGTCGTGGAACTGTATACTGTGCGTGTGGTGTGCTCGTGGTGAATAA
	Slc6a1	NM_178703.4	1866-1965	GGAAGCTGTGCTGGTCCTTTTTCACACCCATCATTGTGGCGGGCGTGTTTCTCTTCAGTGCTGTGCAGATGACACCACTCACCATGGGAAGCTATGTTTT
	Slc6a11	NM_172890.3	1946-2045	CTCCAACCTTCCTTCCCTGCGTGTAAATGAATCCTGAACCTCGTACTTCACCTAATGTTAGGGGCTTGCTCGTCTGCACAGGACTTATTAACAAGTTAAC
	Slc6a9	NM_008135.4	629-728	GTGGGCTATGGTATGATGGTGGTGTCCACATACATTGGCATCTACTACAACGTGGTCATCTGCATCGCCTTCTACTACTTCTTCTCGTCCATGACGCACG
	Syn1	NM_013680.3	2931-3030	GGCATATGTGGTCCTCATTCATGCCGCCTGTGGTAATGCGTACAGTGGCACTGTTTTTGTGGTCTGCATCTTCCTCCAACCTCCACTCCTTGCCTGGACT
	Syngap1	NM_001281491.1	1899-1998	GGCCAACTTTTCCAAGTTTACCTCAAAGGAGGACTTCCTGGGCTTCATGAATGAGTTTCTGGAGCTGGAGTGGGGCTCTATGCAGCAGTTCTTGTATGAG
	Synpr	NM_001163032.1	693-792	CGCGAAAACAACCGGGGCCCACTCATTGACTTTATCGTCACTGTAGTCTTTTCATTCTTGTGGCTGGTGGGTTCCTCTGCTTGGGCAAAAGGACTGTCTG
	Tac1	XM_006505028.1	617-716	TGGACATGGCCAGATCTCTCACAAAAGGCATAAAACAGATTCCTTTGTTGGACTAATGGGCAAAAGAGCTTTAAATTCTGTGGCTTATGAAAGAAGCGCG
	Tac2	NM_001199971.1	469-568	AGCGTGGGACCAAAGGAGACATCACTTCCACAGAAACGTGACATGCACGACTTCTTTGTGGGACTTATGGGCAAGAGGAACAGCCAACCAGACACTCCCA
