## Supplementary Table 3 for "Transcriptome profiling of the ventral pallidum reveals a role for pallido-thalamic neurons in cocaine reward"

### Sheet: Feuil1
		Input: Cocaine vs. Saline		Saline: Pulldown vs. Input		Cocaine: Pulldown vs. Input		Enrichment: Saline vs. Cocaine		Pulldown: Cocaine vs. Saline
	Gene Name	t-test	p value	t-test	p value	t-test	p value	t-test	p value	t-test	p value
	Actn1	t(10)= 1.169	p= 0.269	t(10)= 2.225	p= 0.050*	t(10)= 2.075	p= 0.064	t(10)= 0.374	p= 0.715	t(10)= 1.778	p= 0.105
	Adora2a	t(10)= 2.009	p= 0.072	t(10)= 2.011	p= 0.072	t(10)= 5.027	p= 0.0005***	t(10)= 3.125	p= 0.010*	t(10)= 2.946	p= 0.014*
	Calb1	t(10)= 1.004	p= 0.339	t(10)= 4.492	p= 0.001**	t(10)= 5.559	p= 0.0002***	t(10)= 0.142	p= 0.889	t(10)= 2.186	p= 0.053
	Camk1g	t(10)= 1.804	p= 0.101	t(10)= 0.362	p= 0.724	t(10)= 2.577	p= 0.027*	t(10)= 1.046	p= 0.320	t(10)= 0.961	p= 0.358
	Camk2n1	t(10)= 0.842	p= 0.419	t(10)= 0.999	p= 0.340	t(10)= 0.311	p= 0.761	t(10)= 0.553	p= 0.592	t(10)= 2.172	p= 0.055
	ChAT	t(10)= 1.810	p= 0.100	t(10)= 0.095	p= 0.925	t(10)= 0.663	p= 0.522	t(10)= 0.364	p= 0.723	t(10)= 0.650	p= 0.529
	Chrna4	t(10)= 0.431	p= 0.675	t(10)= 7.844	p< 0.0001****	t(10)= 3.343	p= 0.007**	t(10)= 2.244	p= 0.048*	t(10)= 1.781	p= 0.105
	Dbn1	t(10)= 0.163	p= 0.873	t(10)= 1.722	p= 0.115	t(10)= 2.127	p= 0.059	t(10)= 0.406	p= 0.692	t(10)= 1.315	p= 0.217
	Dlg4	t(10)= 0.818	p= 0.432	t(10)= 5.814	p= 0.0002***	t(10)= 6.821	p< 0.0001****	t(10)= 0.312	p= 0.761	t(10)= 2.133	p= 0.058
	Drd1	t(10)= 0.474	p= 0.645	t(10)= 1.396	p= 0.192	t(10)= 1.317	p= 0.217	t(10)= 0.108	p= 0.915	t(10)= 0.747	p= 0.472
	Drd2	t(10)= 1.467	p= 0.173	t(10)= 0.730	p= 0.481	t(10)= 0.264	p= 0.797	t(10)= 0.314	p= 0.759	t(10)= 2.065	p= 0.065
	Gabra1	t(10)= 0.296	p= 0.772	t(10)= 6.303	p< 0.0001****	t(10)= 4.090	p= 0.002**	t(10)= 1.709	p= 0.118	t(10)= 0.351	p= 0.732
	Gabrb2	t(10)= 0.151	p= 0.882	t(10)= 14.71	p< 0.0001****	t(10)= 8.215	p< 0.0001****	t(10)= 0.510	p= 0.620	t(10)= 1.124	p= 0.287
	Gabrg1	t(10)= 1.385	p= 0.196	t(10)= 0.357	p= 0.727	t(10)= 2.968	p= 0.014*	t(10)= 1.818	p= 0.099	t(10)= 3.482	p= 0.005**
	Gabrq	t(10)= 0.130	p= 0.898	t(10)= 3.366	p= 0.007**	t(10)= 0.687	p= 0.507	t(10)= 2.407	p= 0.036*	t(10)= 1.792	p= 0.103
	Gad1	t(10)= 0.893	p= 0.392	t(10)= 5.867	p= 0.0002***	t(10)= 3.909	p= 0.002**	t(10)= 1.641	p= 0.131	t(10)= 0.052	p= 0.959
	Gal	t(10)= 0.284	p= 0.782	t(10)= 1.838	p= 0.096	t(10)= 0.863	p= 0.408	t(10)= 1.227	p= 0.247	t(10)= 0.678	p= 0.512
	Gphn	t(10)= 0.681	p= 0.511	t(10)= 1.699	p= 0.120	t(10)= 1.082	p= 0.304	t(10)= 0.612	p= 0.554	t(10)= 0.469	p= 0.648
	Gria2	t(10)= 0.090	p= 0.929	t(10)= 1.578	p= 0.145	t(10)= 1.789	p= 0.103	t(10)= 0.202	p= 0.843	t(10)= 0.698	p= 0.500
	Grin1	t(10)= 0.269	p= 0.793	t(10)= 3.180	p= 0.009**	t(10)= 2.547	p= 0.029*	t(10)= 0.916	p= 0.380	t(10)= 0.974	p= 0.352
	Grin2b	t(10)= 1.101	p= 0.296	t(10)= 4.245	p= 0.001**	t(10)= 0.204	p= 0.841	t(10)= 2.484	p= 0.032*	t(10)= 2.625	p= 0.025*
	Kcnh2	t(10)= 0.703	p= 0.497	t(10)= 2.838	p= 0.017*	t(10)= 1.857	p= 0.093	t(10)= 3.511	p= 0.005**	t(10)= 3.878	p= 0.003**
	Map2	t(10)= 0.692	p= 0.504	t(10)= 5.520	p= 0.0003***	t(10)= 3.462	p= 0.006**	t(10)= 0.155	p= 0.879	t(10)= 0.760	p= 0.464
	Mef2c	t(10)= 0.269	p= 0.793	t(10)= 3.655	p= 0.004**	t(10)= 2.941	p= 0.014*	t(10)= 0.439	p= 0.669	t(10)= 2.292	p= 0.044*
	Nefh	t(10)= 0.071	p= 0.944	t(10)= 9.975	p< 0.0001****	t(10)= 12.15	p< 0.0001****	t(10)= 0.789	p= 0.448	t(10)= 1.161	p= 0.272
	NgfR	t(10)= 1.237	p= 0.244	t(10)= 0.213	p= 0.834	t(10)= 0.908	p= 0.385	t(10)= 0.796	p= 0.444	t(10)= 1.409	p= 0.189
	Nr2f2	t(10)= 0.692	p= 0.504	t(10)= 0.839	p= 0.420	t(10)= 0.258	p= 0.801	t(10)= 0.891	p= 0.393	t(10)= 0.845	p= 0.417
	Nr4a1	t(10)= 2.589	p= 0.027*	t(10)= 0.530	p= 0.607	t(10)= 0.383	p= 0.709	t(10)= 0.198	p= 0.846	t(10)= 2.685	p= 0.022*
	Penk	t(10)= 2.338	p= 0.041*	t(10)= 5.167	p= 0.0004***	t(10)= 5.387	p= 0.0003***	t(10)= 0.089	p= 0.930	t(10)= 3.528	p= 0.005**
	Plk2	t(10)= 0.579	p= 0.575	t(10)= 2.129	p= 0.059	t(10)= 1.187	p= 0.262	t(10)= 0.585	p= 0.571	t(10)= 3.345	p= 0.007**
	Pnoc	t(10)= 0.090	p= 0.929	t(10)= 1.157	p= 0.274	t(10)= 2.104	p= 0.061	t(10)= 0.989	p= 0.345	t(10)= 1.436	p= 0.181
	Pvalb	t(10)= 1.211	p= 0.253	t(10)= 4.370	p= 0.001**	t(10)= 3.421	p= 0.006**	t(10)= 0.394	p= 0.701	t(10)= 1.107	p= 0.294
	Rac1	t(10)= 0.430	p= 0.675	t(10)= 10.16	p< 0.0001****	t(10)= 8.491	p< 0.0001****	t(10)= 0.206	p= 0.840	t(10)= 1.648	p= 0.130
	Rap1a	t(10)= 0.364	p= 0.723	t(10)= 1.819	p= 0.098	t(10)= 2.192	p= 0.053	t(10)= 0.197	p= 0.847	t(10)= 0.548	p= 0.595
	Rap1gap	t(10)= 0.871	p= 0.404	t(10)= 2.454	p= 0.034*	t(10)= 1.134	p= 0.283	t(10)= 1.197	p= 0.258	t(10)= 0.215	p= 0.833
	Rap2a	t(10)= 1.092	p= 0.300	t(10)= 4.273	p= 0.001**	t(10)= 1.256	p= 0.237	t(10)= 1.690	p= 0.121	t(10)= 5.354	p= 0.0003***
	Rapgef2	t(10)= 0.757	p= 0.466	t(10)= 0.945	p= 0.366	t(10)= 0.368	p= 0.720	t(10)= 0.402	p= 0.695	t(10)= 2.136	p= 0.058
	Rasgrf1	t(10)= 1.010	p= 0.336	t(10)= 5.277	p= 0.0004***	t(10)= 0.857	p= 0.411	t(10)= 4.657	p= 0.0008***	t(10)= 5.251	p= 0.0004***
	RhoA	t(10)= 0.251	p= 0.806	t(10)= 5.102	p= 0.0005***	t(10)= 7.837	p< 0.0001****	t(10)= 1.215	p= 0.252	t(10)= 0.391	p= 0.703
	Sipa1l1	t(10)= 1.174	p= 0.267	t(10)= 1.509	p= 0.162	t(10)= 1.986	p= 0.075	t(10)= 0.856	p= 0.411	t(10)= 2.970	p= 0.014*
	Slc17a6	t(10)= 0.683	p= 0.509	t(10)= 3.059	p= 0.012*	t(10)= 5.468	p= 0.0003***	t(10)= 0.808	p= 0.437	t(10)= 0.925	p= 0.376
	Slc17a7	t(10)= 0.292	p= 0.776	t(10)= 1.774	p= 0.106	t(10)= 1.690	p= 0.122	t(10)= 0.593	p= 0.566	t(10)= 0.245	p= 0.811
	Slc24a4	t(10)= 0.479	p= 0.642	t(10)= 3.019	p= 0.012*	t(10)= 1.244	p= 0.241	t(10)= 0.264	p= 0.796	t(10)= 0.061	p= 0.952
	Slc32a1	t(10)= 0.083	p= 0.935	t(10)= 1.886	p= 0.088	t(10)= 1.461	p= 0.174	t(10)= 2.633	p= 0.025*	t(10)= 1.547	p= 0.152
	Slc6a1	t(10)= 0.115	p= 0.910	t(10)= 1.105	p= 0.294	t(10)= 2.641	p= 0.024*	t(10)= 4.001	p= 0.002**	t(10)= 1.956	p= 0.079
	Slc6a11	t(10)= 1.463	p= 0.174	t(10)= 7.542	p< 0.0001****	t(10)= 6.589	p< 0.0001****	t(10)= 1.084	p= 0.303	t(10)= 1.749	p= 0.110
	Slc6a9	t(10)= 1.498	p= 0.165	t(10)= 3.333	p= 0.007**	t(10)= 4.257	p= 0.001**	t(10)= 0.348	p= 0.734	t(10)= 0.298	p= 0.771
	Syn1	t(10)= 2.793	p= 0.019*	t(10)= 5.011	p= 0.0005***	t(10)= 9.455	p< 0.0001****	t(10)= 6.013	p= 0.0001***	t(10)= 3.554	p= 0.005**
	Syngap1	t(10)= 0.185	p= 0.856	t(10)= 0.620	p= 0.548	t(10)= 0.516	p= 0.617	t(10)= 0.005	p= 0.995	t(10)= 0.793	p= 0.445
	Synpr	t(10)= 0.280	p= 0.784	t(10)= 10.84	p< 0.0001****	t(10)= 12.45	p< 0.0001****	t(10)= 0.645	p= 0.533	t(10)= 0.948	p= 0.365
	Tac1	t(10)= 1.595	p= 0.141	t(10)= 8.948	p< 0.0001****	t(10)= 5.222	p= 0.0004***	t(10)= 1.016	p= 0.333	t(10)= 4.379	p= 0.001**
	Tac2	t(10)= 0.734	p= 0.479	t(10)= 0.213	p= 0.903	t(10)= 2.181	p= 0.054	t(10)= 1.024	p= 0.329	t(10)= 0.722	p= 0.486
